# A genome-wide mutational constraint map quantified from variation in 76,156 human genomes

**DOI:** 10.1101/2022.03.20.485034

**Authors:** Siwei Chen, Laurent C. Francioli, Julia K. Goodrich, Ryan L. Collins, Masahiro Kanai, Qingbo Wang, Jessica Alföldi, Nicholas A. Watts, Christopher Vittal, Laura D. Gauthier, Timothy Poterba, Michael W. Wilson, Yekaterina Tarasova, William Phu, Mary T. Yohannes, Zan Koenig, Yossi Farjoun, Eric Banks, Stacey Donnelly, Stacey Gabriel, Namrata Gupta, Steven Ferriera, Charlotte Tolonen, Sam Novod, Louis Bergelson, David Roazen, Valentin Ruano-Rubio, Miguel Covarrubias, Christopher Llanwarne, Nikelle Petrillo, Gordon Wade, Thibault Jeandet, Ruchi Munshi, Kathleen Tibbetts, gnomAD Project Consortium, Anne O’Donnell-Luria, Matthew Solomonson, Cotton Seed, Alicia R. Martin, Michael E. Talkowski, Heidi L. Rehm, Mark J. Daly, Grace Tiao, Benjamin M. Neale, Daniel G. MacArthur, Konrad J. Karczewski

## Abstract

The depletion of disruptive variation caused by purifying natural selection (constraint) has been widely used to investigate protein-coding genes underlying human disorders, but attempts to assess constraint for non-protein-coding regions have proven more difficult. Here we aggregate, process, and release a dataset of 76,156 human genomes from the Genome Aggregation Database (gnomAD), the largest public open-access human genome reference dataset, and use this dataset to build a mutational constraint map for the whole genome. We present a refined mutational model that incorporates local sequence context and regional genomic features to detect depletions of variation across the genome. As expected, proteincoding sequences overall are under stronger constraint than non-coding regions. Within the non-coding genome, constrained regions are enriched for known regulatory elements and variants implicated in complex human diseases and traits, facilitating the triangulation of biological annotation, disease association, and natural selection to non-coding DNA analysis. More constrained regulatory elements tend to regulate more constrained protein-coding genes, while non-coding constraint captures additional functional information underrecognized by gene constraint metrics. We demonstrate that this genome-wide constraint map provides an effective approach for characterizing the non-coding genome and improving the identification and interpretation of functional human genetic variation.
