## Supplemental Datasets for "A genome-wide mutational constraint map quantified from variation in 76,156 human genomes": Supplementary_Data_1.tsv

context	ref	alt	methylation_level	variant_type	mu	possible_variants	observed_variants	proportion_observed	predicted_proportion_observed
AAA	A	C	0	transversion	1.80E-09	158078695	4892877	0.03095216	0.033380183
AAA	A	G	0	non-CpG transition	3.01E-09	157804888	8303442	0.052618408	0.055145458
AAA	A	T	0	transversion	1.04E-09	158205344	2775294	0.017542353	0.019492051
AAC	A	C	0	transversion	1.42E-09	60483349	1497979	0.0247668	0.026402157
AAC	A	G	0	non-CpG transition	5.26E-09	60298107	5705096	0.094614844	0.094466019
AAC	A	T	0	transversion	1.34E-09	60488294	1473847	0.024365822	0.025063371
AAG	A	C	0	transversion	1.52E-09	83276477	2607487	0.031311207	0.028352861
AAG	A	G	0	non-CpG transition	3.89E-09	82938926	5965963	0.071932002	0.070694478
AAG	A	T	0	transversion	9.26E-10	83294567	1510911	0.01813937	0.017372057
AAT	A	C	0	transversion	1.25E-09	105429031	2556735	0.024250768	0.023419054
AAT	A	G	0	non-CpG transition	7.81E-09	104695812	13397940	0.127970162	0.136967556
AAT	A	T	0	transversion	1.50E-09	105243154	2645170	0.025133891	0.027858222
ACA	C	A	0	transversion	2.90E-09	81344145	4239081	0.052112921	0.053275312
ACA	C	G	0	transversion	2.38E-09	82113018	3590722	0.043729022	0.043910363
ACA	C	T	0	non-CpG transition	9.25E-09	81347455	13143431	0.161571508	0.160011827
ACC	C	A	0	transversion	5.62E-09	46306973	4639321	0.100186229	0.100542618
ACC	C	G	0	transversion	2.42E-09	46571419	2133037	0.045801417	0.044730015
ACC	C	T	0	non-CpG transition	9.86E-09	46117195	7791238	0.168944317	0.169733938
ACG	C	A	0	transversion	6.58E-09	9303360	1059920	0.113928731	0.116717556
ACG	C	G	0	transversion	4.90E-09	9346286	784543	0.083941685	0.08831228
ACG	C	T	0	CpG	2.15E-08	405365	131747	0.325008326	0.332761515
ACG	C	T	1	CpG	5.19E-08	167623	96378	0.574968829	0.624376138
ACG	C	T	2	CpG	7.19E-08	136832	94872	0.693346586	0.742269696
ACG	C	T	3	CpG	8.97E-08	143292	110845	0.773560283	0.815576199
ACG	C	T	4	CpG	1.01E-07	185043	151445	0.818431392	0.852215992
ACG	C	T	5	CpG	1.15E-07	383163	334062	0.871853493	0.886108271
ACG	C	T	6	CpG	1.31E-07	5383609	4933408	0.916375613	0.915443311
ACG	C	T	7	CpG	1.38E-07	927686	860116	0.927162855	0.926466173
ACG	C	T	8	CpG	1.56E-07	345414	326107	0.944104755	0.947177755
ACG	C	T	9	CpG	1.83E-07	146214	140883	0.963539743	0.968018678
ACG	C	T	10	CpG	2.02E-07	88050	85880	0.975354912	0.977918185
ACG	C	T	11	CpG	2.17E-07	60828	59671	0.980979154	0.983287531
ACG	C	T	12	CpG	2.29E-07	42827	42165	0.984542462	0.986605301
ACG	C	T	13	CpG	2.36E-07	27998	27625	0.98667762	0.988355833
ACG	C	T	14	CpG	2.39E-07	15359	15186	0.988736246	0.988937798
ACG	C	T	15	CpG	2.44E-07	5695	5630	0.988586479	0.989976324
ACT	C	A	0	transversion	2.09E-09	66256834	2648789	0.039977597	0.03874395
ACT	C	G	0	transversion	3.00E-09	66405278	3766662	0.056722329	0.055061746
ACT	C	T	0	non-CpG transition	7.88E-09	65831880	9235055	0.140282413	0.138089315
CAA	A	C	0	transversion	1.93E-09	78205517	2816835	0.036018367	0.035805932
CAA	A	G	0	non-CpG transition	3.86E-09	77889514	5449072	0.069958993	0.070249435
CAA	A	T	0	transversion	8.94E-10	78292579	1389928	0.017752998	0.016784354
CAC	A	C	0	transversion	1.90E-09	58466860	2054810	0.035144867	0.035302358
CAC	A	G	0	non-CpG transition	5.19E-09	58261337	5292569	0.090841873	0.093239628
CAC	A	T	0	transversion	1.41E-09	58624534	1529784	0.026094604	0.026376464
CAG	A	C	0	transversion	1.63E-09	80506608	2594052	0.032221603	0.030338041
CAG	A	G	0	non-CpG transition	5.30E-09	79911196	7663202	0.095896475	0.095090532
CAG	A	T	0	transversion	1.14E-09	80459180	1803148	0.022410718	0.021406797
CAT	A	C	0	transversion	1.98E-09	75987290	2902045	0.03819119	0.03670335
CAT	A	G	0	non-CpG transition	1.14E-08	75299028	14599237	0.193883472	0.192742167
CAT	A	T	0	transversion	2.30E-09	75879941	3350475	0.04415495	0.042501804
CCA	C	A	0	transversion	2.10E-09	72968870	2803961	0.038426811	0.038856284
CCA	C	G	0	transversion	1.78E-09	73353538	2418250	0.032967053	0.0330959
CCA	C	T	0	non-CpG transition	6.67E-09	72678490	8654512	0.119079414	0.118194809
CCC	C	A	0	transversion	2.98E-09	50386211	2627449	0.052146191	0.054689405
CCC	C	G	0	transversion	3.20E-09	50538868	2774591	0.054900141	0.05867774
CCC	C	T	0	non-CpG transition	8.57E-09	50054933	7389465	0.147627108	0.14919655
CCG	C	A	0	transversion	5.14E-09	9211982	803117	0.087181781	0.092458178
CCG	C	G	0	transversion	5.70E-09	9255194	876943	0.094751444	0.101918274
CCG	C	T	0	CpG	1.90E-08	887734	274074	0.308734373	0.300433816
CCG	C	T	1	CpG	3.91E-08	223691	112441	0.502662154	0.52122004
CCG	C	T	2	CpG	5.73E-08	149296	93007	0.622970475	0.660645709
CCG	C	T	3	CpG	7.37E-08	136807	97565	0.713157952	0.750905248
CCG	C	T	4	CpG	8.58E-08	157241	122097	0.776495952	0.801545092
CCG	C	T	5	CpG	9.92E-08	278457	234503	0.842151571	0.845976042
CCG	C	T	6	CpG	1.13E-07	4526117	4046235	0.893974902	0.882177671
CCG	C	T	7	CpG	1.20E-07	1009298	914897	0.906468654	0.89629348
CCG	C	T	8	CpG	1.35E-07	478138	442681	0.925843585	0.920811978
CCG	C	T	9	CpG	1.52E-07	229763	217744	0.947689576	0.943394226
CCG	C	T	10	CpG	1.70E-07	140307	134997	0.962154419	0.95952901
CCG	C	T	11	CpG	1.85E-07	101151	98401	0.972812923	0.969369811
CCG	C	T	12	CpG	1.95E-07	77474	75826	0.978728348	0.974884172
CCG	C	T	13	CpG	2.06E-07	60565	59438	0.981391893	0.979491008
CCG	C	T	14	CpG	2.09E-07	42566	41860	0.983413992	0.980702439
CCG	C	T	15	CpG	2.10E-07	21999	21653	0.984272012	0.980962573
CCT	C	A	0	transversion	1.70E-09	70725184	2294546	0.032443125	0.031598395
CCT	C	G	0	transversion	2.69E-09	70838853	3658838	0.051650159	0.049471949
CCT	C	T	0	non-CpG transition	8.07E-09	70110289	9950100	0.141920682	0.141143165
GAA	A	C	0	transversion	1.20E-09	82301213	1895658	0.023033172	0.02235816
GAA	A	G	0	non-CpG transition	2.99E-09	82029466	4397182	0.053604908	0.054817692
GAA	A	T	0	transversion	9.27E-10	82299951	1486013	0.018056062	0.017385023
GAC	A	C	0	transversion	1.06E-09	38086361	810184	0.021272287	0.019856085
GAC	A	G	0	non-CpG transition	4.22E-09	37901980	3011428	0.079453052	0.076596463
GAC	A	T	0	transversion	1.84E-09	38059288	1329926	0.034943533	0.034176093
GAG	A	C	0	transversion	1.27E-09	66284601	1641600	0.024765933	0.023788991
GAG	A	G	0	non-CpG transition	3.16E-09	65955933	4083658	0.061914946	0.057958846
GAG	A	T	0	transversion	1.15E-09	66142453	1428194	0.021592698	0.021478734
GAT	A	C	0	transversion	1.08E-09	55200046	1148010	0.020797265	0.020260615
GAT	A	G	0	non-CpG transition	5.29E-09	54854079	5321153	0.097005603	0.094969417
GAT	A	T	0	transversion	2.89E-09	54977069	3007402	0.054702843	0.053111119
GCA	C	A	0	transversion	3.26E-09	56799527	3506680	0.061737838	0.059656682
GCA	C	G	0	transversion	1.66E-09	57172573	1795061	0.03139724	0.030796708
GCA	C	T	0	non-CpG transition	6.85E-09	56702573	6805847	0.120027128	0.121271113
GCC	C	A	0	transversion	3.73E-09	44931461	3243675	0.072191621	0.068038589
GCC	C	G	0	transversion	2.27E-09	45050795	1912559	0.042453391	0.041954776
GCC	C	T	0	non-CpG transition	8.63E-09	44666273	6609556	0.147976439	0.150166262
GCG	C	A	0	transversion	8.55E-09	7704094	1177779	0.152877029	0.148983226
GCG	C	G	0	transversion	3.92E-09	7746878	530684	0.06850295	0.071379147
GCG	C	T	0	CpG	1.38E-08	869064	200764	0.231011755	0.22968349
GCG	C	T	1	CpG	3.27E-08	185807	79937	0.430215223	0.460341228
GCG	C	T	2	CpG	4.88E-08	125767	70056	0.557030064	0.601510064
GCG	C	T	3	CpG	6.58E-08	110838	73220	0.660603764	0.710634998
GCG	C	T	4	CpG	7.92E-08	118942	87142	0.732642801	0.775143964
GCG	C	T	5	CpG	9.38E-08	190075	154689	0.813831382	0.829462816
GCG	C	T	6	CpG	1.10E-07	3415047	3008571	0.880974991	0.874828412
GCG	C	T	7	CpG	1.16E-07	911484	814193	0.89326088	0.888024122
GCG	C	T	8	CpG	1.29E-07	486001	444626	0.91486643	0.912722756
GCG	C	T	9	CpG	1.48E-07	251867	236287	0.938141956	0.938972688
GCG	C	T	10	CpG	1.65E-07	156835	149942	0.956049351	0.955411626
GCG	C	T	11	CpG	1.81E-07	112142	108269	0.96546343	0.966727324
GCG	C	T	12	CpG	1.94E-07	84248	81943	0.9726403	0.974056534
GCG	C	T	13	CpG	2.06E-07	65544	64104	0.978030026	0.979552769
GCG	C	T	14	CpG	2.10E-07	46691	45806	0.981045598	0.980778676
GCG	C	T	15	CpG	2.10E-07	25592	25128	0.981869334	0.980926654
GCT	C	A	0	transversion	1.98E-09	55554086	2128567	0.03831522	0.0366289
GCT	C	G	0	transversion	2.28E-09	55638340	2376478	0.042712957	0.04208118
GCT	C	T	0	non-CpG transition	7.71E-09	55155595	7389610	0.133977523	0.13528707
TAA	A	C	0	transversion	1.34E-09	88742545	2328444	0.026238193	0.025015589
TAA	A	G	0	non-CpG transition	4.08E-09	88432089	6690832	0.07566068	0.074125001
TAA	A	T	0	transversion	1.79E-09	88586559	2246544	0.025359874	0.033250808
TAC	A	C	0	transversion	1.04E-09	47289259	931135	0.019690201	0.019421816
TAC	A	G	0	non-CpG transition	6.13E-09	47029574	5257134	0.111783577	0.109112742
TAC	A	T	0	transversion	1.14E-09	47223276	1037044	0.021960442	0.021307182
TAG	A	C	0	transversion	1.10E-09	54021104	1196706	0.022152565	0.020624364
TAG	A	G	0	non-CpG transition	5.13E-09	53643850	5099156	0.095055743	0.092213516
TAG	A	T	0	transversion	1.04E-09	53906558	1092707	0.020270391	0.019547496
TAT	A	C	0	transversion	1.21E-09	85674033	1876258	0.021899961	0.02269534
TAT	A	G	0	non-CpG transition	1.13E-08	84805352	15688160	0.184990211	0.19181342
TAT	A	T	0	transversion	1.85E-09	85254267	2761778	0.032394601	0.034329007
TCA	C	A	0	transversion	2.02E-09	80434033	3017485	0.037515028	0.037414877
TCA	C	G	0	transversion	2.12E-09	80758394	3226063	0.039947092	0.039173285
TCA	C	T	0	non-CpG transition	5.74E-09	80145613	8335043	0.103998743	0.102546106
TCC	C	A	0	transversion	2.56E-09	61703146	3028405	0.049080237	0.047191941
TCC	C	G	0	transversion	2.50E-09	61810087	2955004	0.047807796	0.046065171
TCC	C	T	0	non-CpG transition	7.64E-09	61224697	7952253	0.129886359	0.134220417
TCG	C	A	0	transversion	5.01E-09	8017388	725297	0.090465498	0.09022469
TCG	C	G	0	transversion	5.53E-09	8017706	734051	0.091553744	0.099032396
TCG	C	T	0	CpG	1.75E-08	408855	114907	0.281045848	0.280995265
TCG	C	T	1	CpG	3.61E-08	144902	68299	0.471346151	0.49395698
TCG	C	T	2	CpG	5.00E-08	113334	66563	0.587317133	0.610554767
TCG	C	T	3	CpG	6.30E-08	113353	75805	0.668751599	0.694820014
TCG	C	T	4	CpG	7.02E-08	144315	104254	0.722405848	0.733796813
TCG	C	T	5	CpG	8.07E-08	294433	230074	0.781413768	0.781573278
TCG	C	T	6	CpG	9.22E-08	4463870	3738339	0.837465921	0.824028976
TCG	C	T	7	CpG	9.78E-08	863091	739563	0.856877201	0.841740997
TCG	C	T	8	CpG	1.09E-07	396344	348404	0.879044466	0.870728018
TCG	C	T	9	CpG	1.24E-07	191410	173852	0.908270205	0.902529545
TCG	C	T	10	CpG	1.39E-07	118362	110008	0.929419915	0.926798084
TCG	C	T	11	CpG	1.49E-07	84151	79407	0.94362515	0.940100974
TCG	C	T	12	CpG	1.58E-07	63104	60079	0.952063261	0.949580726
TCG	C	T	13	CpG	1.63E-07	46513	44551	0.957818244	0.953663655
TCG	C	T	14	CpG	1.65E-07	29681	28553	0.96199589	0.955671415
TCG	C	T	15	CpG	1.69E-07	13148	12661	0.962960146	0.958595332
TCT	C	A	0	transversion	2.63E-09	90590917	4398076	0.048548752	0.048441151
TCT	C	G	0	transversion	3.56E-09	90724180	5960824	0.065702705	0.064904606
TCT	C	T	0	non-CpG transition	5.53E-09	89767381	8713693	0.097069703	0.099130892
